# Phylogeny-informed transfer learning with protein language models for epitope prediction

**DOI:** 10.1101/2025.04.17.649425

**Authors:** Lindeberg Pessoa Leite, Teófilo Emidio de Campos, Francisco Pereira Lobo, Felipe Campelo

## Abstract

Generalist linear B-cell epitope predictors are typically trained on large, heterogeneous datasets, which can lead to biased representations and degraded performance for under-represented or emerging pathogens. We present a transfer learning framework leveraging the ESM family of protein language models (PLMs) as sequence feature embedders, adapting them to specific evolutionary contexts through phylogeny-informed fine-tuning. By coupling pretrained PLM representations with hierarchical, taxon-aware adaptation, our approach enables efficient knowledge transfer from sets of related pathogens to data-scarce targets while preserving lineage-specific signals. This strategy consistently improves predictive performance over state-of-the-art epitope prediction methods across a diverse set of targets. We further demonstrate that these gains arise from the targeted adaptation and downstream models guided by evolutionary relatedness, indicating the value of this structured transfer learning for epitope prediction and highlighting its potential usability for further predictive applications with evolutionarily-structured data.
