## Supplementary files, figures and tables for "Phylogeny-informed transfer learning with protein language models for epitope prediction": Supplementary Table 1.xlsx

### Sheet: Sheet1
	Higher Level		Lower Level
	Taxon	Peptides (incl. lower level)	Taxon	Peptides
Bacteria	Pseudomonadota NCBI:txid1224 Level:phylum	362-/710+	B. pertussis NCBI:txid520 Level: species	43-/73+
			P. aeruginosa NCBI:txid287 Level: species	17-/18+
			E. coli NCBI:txid562 Level: species	28-/112+
			Enterobacteriacea NCBI:txid453 Level: family	53-/180+
	Terrabacteria NCBI:txid1783272 Level: clade	1079-/970+	M. tuberculosis NCBI:txid1773 Level: species	300-/345+
			Corynebacterium NCBI:txid1716 Level: genus	12-/13+
	Bacillota NCBI:txid1239 Level: phylum	588-/466+	C. difficile NCBI:txid1496 Level: species	43-/31+
	Chlamydia NCBI:txid810 Level: genus	299-/294+	C. trachomatis NCBI:txid813 Level: species	79-/144+
Virus	Bamfordvirae NCBI:txid2732005 Level: kingdom	40-/139+	Orthopoxvirus NCBI:txid10242 Level: genus	14-/20+
	Pararnavirae NCBI:txid2732397 Level: kingdom	225-/477+	Lentivirus NCBI:txid11646 Level: genus	18-/110+
	Negarnaviricota NCBI:txid2497569 Level: phylum	458-/690+	Influenza A NCBI:txid11320 Level: species	106-/314+
			Measles morbilivirus NCBI:txid11234 Level: species	27-/39+
			Filoviridae NCBI:txid11266 Level: family	143-/74+
			Mononegavirales NCBI:txid11157 Level: order	253-/282+
	Duplodnaviria NCBI:txid2731341 Level: realm	738-/785+	Human Gammaherpesvirus 4 NCBI:txid10376 Level: species	468-/354+
Eukaryota	Platyhelminthes NCBI:txid6157 Level: phylum	390-/305+	S. mansoni NCBI:txid6183 Level: species	243-/173+
	Apicomplexa NCBI:txid6157 Level: phylum	376-/1194+	T. gondii NCBI:txid5811 Level: species	63-/83+
	Sar NCBI:txid2698737 Level: clade	376-/1197+	P. falciparum NCBI:txid5811 Level: species	206-/925+
	Protostomia NCBI:txid33317 Level: clade	837-/722+	O. volvulus NCBI:txid6282 Level: species	246-/133+
