## Supplementary files, figures and tables for "Phylogeny-informed transfer learning with protein language models for epitope prediction": Supplementary Table 2.xlsx

### Sheet: Sheet1
Dataset	Dataset UID	Peptides (raw data)	Peptides (after filtering)	Peptides (after merging)	Labelled residues (raw data)	Labelled residues (after filtering)	Labelled residues (after merging)	Number of distinct protein IDs	Taxonomy IDs present
Pseudomonadota	NCBI:txid1224	5976	5689	362-/710+	74195	30564	15120-/10549+	476	208964;224914;623;632;90370;562;784;573;257313;243277;302409;345076;666;287;439855;670;470;727;520;220341;192222;99287;485;374932;83333;487;491;480;212042;672;;177416;441952;393115;376619;418136;401614;320372;357348;272560;320373;777;550672;71421;630;766147;738;948;624;770;32019;196;357244;197;320483;262698;1081927;584;235279;364106;525281;585034;300267;405955;374833;909420;90371;511145;155864;53…
B. pertussis	NCBI:txid520	459	452	43-/73+	6225	2617	1072-/1122+	22	257313;520
Bacillota	NCBI:txid1239	14048	11599	588-/466+	214115	41981	25207-/7046+	339	1491;169963;1280;1502;301449;1314;1309;1422;119602;93061;1392;1496;373153;1311;1307;1639;645463;548473;210007;1317;1310;525279;226185;333849;1349;1198676;1303;1513;1428;1193576;548470;272626;160490;1320;29339;1313;406560;1254;1396;282458;191218;441771;208435;535026;224308;527020;486410;1585;1336;471876;553583;1390;342614;93062;370554;1138874;410072;29355;1045775;1334;426430;561522;1115822;562017;…
C. difficile	NCBI:txid1496	429	428	43-/31+	5407	2438	1766-/378+	7	1496;645463
Terrabacteria group	NCBI:txid1783272	17092	14411	1079-/970+	257845	65274	38608-/14669+	680	1491;169963;1280;1773;272631;1765;1764;1502;301449;1314;1309;1422;410289;83332;119602;233413;93061;1392;1496;373153;1311;1307;1639;1717;645463;548473;43767;272634;288705;210007;1317;1310;525279;226185;333849;1349;1198676;1303;1661;1513;243273;722438;1719;1428;1193576;469009;487521;561275;548470;419947;262316;1770;272626;652616;1768;160490;1320;29339;1313;1006581;406560;347257;1254;1396;282458;269…
Corynebacterium	NCBI:txid1716	162	163	12-/13+	2355	867	155-/213+	5	1717;1719
Chlamydia	NCBI:txid810	1452	988	299-/294+	25230	15008	7283-/5194+	254	813;83554;580047;672161;315277;272561;115713;182082;406984;83558;1427371;85991;218497;83555;83557;83556;1457153;83560;83559;634464;199738;331635;1457141;1405296;115711;1050221;759363;1112244;1112269;264202;1112254;243161;227941
C. trachomatis	NCBI:txid813	494	355	79-/144+	7932	4937	1873-/2430+	111	813;580047;672161;315277;272561;634464;759363
E. coli	NCBI:txid562	762	640	28-/112+	7877	3293	1118-/1618+	76	562;439855;83333;550672;364106;525281;585034;405955;511145;155864;469008;199310;656419;316401;543;439184
Enterobacteriaceae	NCBI:txid543	1923	1789	53-/180+	20442	6675	3390-/2513+	112	623;90370;562;573;439855;220341;99287;83333;550672;766147;624;364106;525281;585034;300267;405955;90371;511145;155864;469008;543;199310;656419;316401;424717;216597;272620;1463165;244366;611;413502;439184
Negarnaviricota	NCBI:txid2497569	5189	4481	458-/690+	74739	32044	16767-/10204+	515	11320;383586;387147;370128;387139;382832;392809;382835;384487;383571;150127;384505;63106;62449;444318;211044;132504;11292;11588;11295;11602;387161;2560602;11276;11239;11235;11269;2560319;573797;1173018;1331831;1968303;1968304;2026007;537923;2593991;12455;11259;11246;11250;393555;367120;130763;427773;11232;11234;11243;11260;82824;79699;11251;2898537;11256;11255;208893;11253;11252;410078;197589;193…
Filoviridae	NCBI:txid11266	880	843	143-/74+	13563	5954	4554-/1043+	67	11269;128952;33727;186540;186538;378830;186541;565995;186539;386032;128951;1570291
Duplodnaviria	NCBI:txid2731341	7876	7135	738-/785+	124741	46701	27297-/11957+	470	10299;10298;10304;10306;10377;10360;10320;10376;10359;10310;10331;10326;10335;10366;82830;10323;10309;10301;10305;10345;10372;10330;10328;9606;10325;12509;71366;35244;36351;10363;10665;37296;32604;10760;10338;37107;32603;33706;79889;103920;69156;10315;10313;31525;10369
Human Gammaherpesvirus 4	NCBI:txid10376	3888	3689	468-/354+	58880	21402	11279-/5524+	189	10377;10376;82830;12509;31525
Influenza A	NCBI:txid11320	917	749	106-/314+	16187	9855	2524-/5047+	247	11320;383586;387147;370128;387139;382832;392809;382835;384487;383571;384505;63106;62449;444318;211044;132504;387161;573797;1331831;1968303;1968304;2026007;537923;393555;367120;130763;427773;197589;654811;641501;384495;380213;380301;381513;1144025;385600;380307;381518;41857;486627;381516;88104;130760;489927;11357;221016;11363;284218;480024;644788;165512;569161;381512;417758;447133;461772;415316;38…
Pararnavirae	NCBI:txid2732397	3114	2590	225-/477+	46443	17832	5753-/7498+	306	11780;11908;2169971;10408;10407;35269;79685;11676;11864;11701;489469;61673;11661;11660;11901;11674;11926;11909;11927;11665;11668;31675;11672;11671;11795;45409;11764;11812;489464;489472;489459;482133;;10414;489503;489496;489544;489538;10419;489462;480116;11696;33747;254355;11743;36374;11942;11824;36368;490133;12750;45617;64382;11706;31514;194959;11705;11691;11698;11678;12639;11709;362651;489463;11…
Lentivirus	NCBI:txid11646	489	457	18-/110+	6576	3046	498-/1680+	94	2169971;11676;11701;11661;11660;11674;11665;11668;31675;11672;11671;45409;11696;254355;11743;36374;12750;11706;11705;11691;11698;11678;11709;362651;11662;11688;11685;401671
Measles morbilivirus	NCBI:txid11234	342	317	27-/39+	5028	2341	1272-/533+	16	11239;11235;11234;11236;132487
Mononegavirales	NCBI:txid11157	2705	2425	253-/282+	37565	14999	8616-/3950+	197	11292;11295;2560602;11276;11239;11235;11269;2560319;2593991;12455;11259;11246;11250;11232;11234;11243;11260;82824;79699;11251;2898537;11256;11255;208893;11253;11252;410078;11236;11196;128952;121791;11241;33727;103929;11296;63330;11198;11191;132487;36409;2905673;11277;11217;139270;11178;11180;82823;11278;11288;186540;2560580;186538;378830;186541;565995;186539;302272;386032;128951;11215;1570291;111…
M. tuberculosis	NCBI:txid1773	1641	1528	300-/345+	23113	13661	7329-/5513+	217	1773;1765;410289;83332;233413;561275;419947;652616;520141;443149;1091501;515617;520140;675513
Bamfordvirae	NCBI:txid2732005	341	334	40-/139+	5767	4132	1098-/2014+	77	10243;874269;10514;10497;10515;28285;190063;10533;573199;10254;31545;46937;45659;343462;28282;28284;10249;10524;10530;46932;46941;10498;10500;10519;108098;10245;10244;714978;10521;343463;129875;28280;130663
Orthopoxvirus	NCBI:txid10242	104	103	14-/20+	1982	1189	541-/370+	15	10243;10254;10249;10245;10244
Protostomia	NCBI:txid33317	14778	13611	837-/722+	215029	48248	32247-/10449+	487	7227;6661;7460;36936;6956;7155;6954;6182;40697;63673;7441;6282;6279;6248;6978;7154;6183;7453;7444;34610;34631;60189;44386;6941;129788;6334;6211;6198;85552;106276;51031;51022;6269;36087;29170;123734;6192;6210;6206;6203;46835;6207;6204;558553;29159;7004;6239;79327;6238;6313;74437;6887;6878;360549;70175;6491;6492;6493;6495;6858;6184;7137;6690;6973;7454;30215;6860;58218;334426;6293;6945;7160;6687;346…
O. volvulus	NCBI:txid6282	2130	2113	246-/133+	29359	13599	11670-/1565+	86	6282
P. aeruginosa	NCBI:txid287	283	250	17-/18+	3251	1119	717-/290+	12	208964;287;1081927;350703
Sar	NCBI:txid2698737	10212	9298	376-/1197+	172014	76466	14792-/20024+	745	73239;5833;36329;5855;5865;5811;29176;508771;507601;432359;5861;5802;5823;1317064;4784;5866;5868;5874;5872;333668;5842;114742;5807;353152;935652;580058;580059;5846;5835;5851;126793;5848;5834;57270;5837;943119;5841;5843;5839;31273;5824;27990;5821;5825;5850;1133968;1237627;57267;5858;5827;1077284;1033975
P. falciparum	NCBI:txid5833	8227	7432	206-/925+	141654	63560	8479-/15768+	552	5833;36329;5842;580058;580059;5846;5835;5848;5834;57270;5837;5841;5843;5839;1237627;57267
Platyhelminthes	NCBI:txid6157	9589	9270	390-/305+	140571	21134	12595-/4698+	195	6182;6183;6211;6198;6192;6210;6206;6203;46835;6207;6204;79327;6184;79923
S. mansoni	NCBI:txid6183	7668	7656	243-/173+	115367	14450	8885-/2758+	100	6183
Apicomplexa	NCBI:txid5794	10209	9295	376-/1194+	171973	76425	14792-/19983+	742	73239;5833;36329;5855;5865;5811;29176;508771;507601;432359;5861;5802;5823;5866;5868;5874;5872;333668;5842;5807;353152;935652;580058;580059;5846;5835;5851;126793;5848;5834;57270;5837;943119;5841;5843;5839;31273;5824;27990;5821;5825;5850;1133968;1237627;57267;5858;5827;1077284;1033975
T. gondii	NCBI:txid5811	207	198	63-/83+	3104	2567	822-/1278+	81	5811;508771;507601;432359;935652;943119
