## Supplementary files, figures and tables for "Phylogeny-informed transfer learning with protein language models for epitope prediction": Supplementary Table 3.xlsx

### Sheet: comparisons_internal
Reference	Challenger	Metric	pValue	diff	se	ci.lower	ci.upper
PITL	PATL	AUC	0.0104636	0.0292493	0.0102802	0.00615384	0.0523447
PITL	NTL	AUC	0.00445984	0.0322305	0.0102802	0.00913506	0.0553259
PITL	PATL	Accuracy	0.0577001	0.0543031	0.0248443	-0.00151185	0.110118
PITL	NTL	Accuracy	0.133313	0.0447373	0.0248443	-0.0110776	0.100552
PITL	PATL	Balanced accuracy	0.00121041	0.0500463	0.0141156	0.0183342	0.0817584
PITL	NTL	Balanced accuracy	0.00352782	0.0453339	0.0141156	0.0136218	0.077046
PITL	PATL	F1	0.00285033	0.0616692	0.0188015	0.0194299	0.103909
PITL	NTL	F1	0.0402467	0.0439264	0.0188015	0.00168711	0.0861657
PITL	PATL	MCC	0.000380379	0.107135	0.0275811	0.0451719	0.169099
PITL	NTL	MCC	0.00163192	0.095277	0.0275811	0.0333136	0.15724
PITL	PATL	NPV	0.00272023	0.134261	0.0407486	0.0427159	0.225807
PITL	NTL	NPV	0.0302862	0.0998429	0.0407486	0.00829745	0.191388
PITL	PATL	PPV	0.0341691	0.0392726	0.0163473	0.00254692	0.0759982
PITL	NTL	PPV	0.42635	0.0183903	0.0163473	-0.0183353	0.055116
PITL	PATL	Sensitivity	0.33621	0.0571731	0.0445045	-0.0428103	0.157156
PITL	NTL	Sensitivity	0.42042	0.0505069	0.0445045	-0.0494765	0.15049
PITL	PATL	Specificity	0.61625	0.0429195	0.051508	-0.0727979	0.158637
PITL	NTL	Specificity	0.652879	0.0401609	0.051508	-0.0755565	0.155878
