## Supplementary files, figures and tables for "Phylogeny-informed transfer learning with protein language models for epitope prediction": Supplementary Table 4.xlsx

### Sheet: comparisons_external
Reference	Challenger	Metric	pValue	diff	se	ci.lower	ci.upper
PITL(ESM2)	Bepipred 3.0	AUC	1.09883004839606e-05	0.122021	0.0244	0.0610988	0.182943
PITL(ESM2)	Epidope	AUC	0.00172402	0.0895457	0.0244	0.0286238	0.150468
PITL(ESM2)	Epitope1D	AUC	3.7020939178678e-06	0.129572	0.0244	0.0686502	0.190494
PITL(ESM2)	EpitopeVec	AUC	1.85614709791171e-06	0.132366	0.0244	0.0714438	0.193288
PITL(ESM2)	Bepipred 3.0	Accuracy	0.00184035	0.119828	0.0329364	0.0375705	0.202085
PITL(ESM2)	Epidope	Accuracy	9.15362371456396e-08	0.201409	0.0329364	0.119152	0.283666
PITL(ESM2)	Epitope1D	Accuracy	0.000157333	0.14391	0.0329364	0.0616533	0.226167
PITL(ESM2)	EpitopeVec	Accuracy	7.37820088381191e-06	0.170904	0.0329364	0.0886465	0.253161
PITL(ESM2)	Bepipred 3.0	Balanced accuracy	0.00067107	0.0863103	0.0218389	0.0317535	0.140867
PITL(ESM2)	Epidope	Balanced accuracy	1.48678910005806e-06	0.12268	0.0218389	0.0681234	0.177237
PITL(ESM2)	Epitope1D	Balanced accuracy	1.21946181457222e-05	0.108907	0.0218389	0.0543503	0.163464
PITL(ESM2)	EpitopeVec	Balanced accuracy	3.4172832241719e-06	0.115774	0.0218389	0.0612177	0.170331
PITL(ESM2)	Bepipred 3.0	F1	6.31461194272598e-05	0.211255	0.0459036	0.0966084	0.325901
PITL(ESM2)	Epidope	F1	4.0574210657951e-12	0.37743	0.0459036	0.262784	0.492077
PITL(ESM2)	Epitope1D	F1	0.000140422	0.20284	0.0459036	0.0881934	0.317486
PITL(ESM2)	EpitopeVec	F1	0.105381	0.0998195	0.0459036	-0.0148268	0.214466
PITL(ESM2)	Bepipred 3.0	MCC	0.000146138	0.195683	0.0445651	0.0844263	0.306939
PITL(ESM2)	Epidope	MCC	2.99744739540309e-06	0.246926	0.0445651	0.135669	0.358182
PITL(ESM2)	Epitope1D	MCC	9.90543692613866e-06	0.22989	0.0445651	0.118633	0.341146
PITL(ESM2)	EpitopeVec	MCC	1.0660786806671e-06	0.249181	0.0445651	0.137925	0.360437
PITL(ESM2)	Bepipred 3.0	NPV	0.0138343	0.143551	0.0480027	0.0237203	0.263382
PITL(ESM2)	Epidope	NPV	1.24012152491471e-06	0.267157	0.0480027	0.147326	0.386988
PITL(ESM2)	Epitope1D	NPV	0.0379085	0.125133	0.0480027	0.00530197	0.244964
PITL(ESM2)	EpitopeVec	NPV	3.54114662234339e-05	0.228858	0.0480027	0.109027	0.348689
PITL(ESM2)	Bepipred 3.0	PPV	0.208785	0.0979972	0.0532932	-0.03511	0.231104
PITL(ESM2)	Epidope	PPV	0.999452	0.00884587	0.0532932	-0.124261	0.141953
PITL(ESM2)	Epitope1D	PPV	0.0430928	0.136343	0.0532932	0.00323563	0.26945
PITL(ESM2)	EpitopeVec	PPV	0.648988	0.0580776	0.0532932	-0.0750295	0.191185
PITL(ESM2)	Bepipred 3.0	Sensitivity	0.000157505	0.290637	0.0665798	0.124423	0.456851
PITL(ESM2)	Epidope	Sensitivity	3.17964432561268e-10	0.49749	0.0665798	0.331276	0.663704
PITL(ESM2)	Epitope1D	Sensitivity	0.00410152	0.226557	0.0665798	0.0603435	0.392771
PITL(ESM2)	EpitopeVec	Sensitivity	0.109956	0.143488	0.0665798	-0.0227257	0.309702
PITL(ESM2)	Bepipred 3.0	Specificity	0.242704	-0.118017	0.0671569	-0.285694	0.0496606
PITL(ESM2)	Epidope	Specificity	0.00133153	-0.252129	0.0671569	-0.419807	-0.084452
PITL(ESM2)	Epitope1D	Specificity	0.99979	-0.00874325	0.0671569	-0.176421	0.158934
PITL(ESM2)	EpitopeVec	Specificity	0.494418	0.0880606	0.0671569	-0.0796168	0.255738
